# Investigation of cell metabolism dysfunction in autism spectrum disorders using genome-scale metabolic network analysis of neuronal development

**DOI:** 10.1101/2024.10.01.616152

**Authors:** Moohebat Pourmajidian, Sayed-Amir Marashi

**Author notes:** **Corresponding Author:** Sayed-Amir Marashi.

## Abstract

Autism Spectrum Disorders (ASDs) are a group of highly heterogeneous neurodevelopmental conditions characterized by impairments in social interactions and repetitive behaviors. In spite of extensive efforts, known genetic mutations can hardly explain the ASD cases, which signifies the highly heterogeneous nature of ASDs and calls for shifting to a more holistic approach for understanding the mechanism of these disorders. Several studies have reported that a wide range of metabolic markers is present in blood, urine and brain samples of ASD patients. In this study, using transcriptome data of neurons derived from ASD and control individuals, we reconstructed neuron-specific metabolic network models for two neurodevelopmental time points representing late neural progenitor stage and mature neurons. We simulate gene inactivation in these networks to investigate the altered metabolic fluxes and biological pathways in ASD metabolism. We further examine these networks using reporter metabolite analysis to identify those metabolites around which significant gene expression changes occur. Briefly, our model was successful in predicting previously reported metabolites and pathways implicated in ASD metabolism, including oxidative phosphorylation and fatty acid oxidation, and points to a new finding concerning alterations in the less studied pathways like keratan sulfate degradation pathway and N/O-glycosylation in ASD. Finally, by employing the robust metabolic transformation algorithm (rMTA) we set to find potential drug targets that can reverse the ASD metabolic state into a healthy one. Interestingly, our model found phosphatidic phosphatase enzyme, as well as phosphatidylethaolamine and phosphatidylserine transfer proteins as targets that could recover the healthy metabolic state.
