## Supplemental Table 1 for "Investigation of cell metabolism dysfunction in autism spectrum disorders using genome-scale metabolic network analysis of neuronal development"

### Sheet: Sheet1
Supplementary Data Sheet S1. Upper and lower boundaries of the reactions in the reconstructed metabolic models.
Control Model. Neural Progenitor. Day 35
Reactions	Lower Bound	Upper Bound
'EX_3aib_D(e)'	-0.00023	1000
'EX_4abut(e)'	-0.0018	0
'EX_ac(e)'	-0.0013	1000
'EX_acac(e)'	-0.012	1000
'EX_acald(e)'	-0.0014	1000
'EX_ala_B(e)'	-1000	0
'EX_asn_L(e)'	-1000	0
'EX_asp_L(e)'	-1000	0
'EX_bhb(e)'	-0.016	0
'EX_co2(e)'	-1000	1000
'EX_crn(e)'	-1000	1000
'EX_cys_L(e)'	-1000	0
'EX_duri(e)'	-1000	1000
'EX_glc(e)'	-1000	0
'EX_gln_L(e)'	-1000	0
'EX_glu_L(e)'	-1000	0
'EX_gly(e)'	-1000	0
'EX_glyc(e)'	-1000	1000
'EX_h(e)'	-1000	1000
'EX_h2o(e)'	-1000	1000
'EX_h2o2(e)'	-1000	1000
'EX_hco3(e)'	-1000	1000
'EX_ile_L(e)'	-1000	0
'EX_lac_D(e)'	-1000	0
'EX_lac_L(e)'	-1000	0
'EX_leu_L(e)'	-1000	0
'EX_lys_L(e)'	-1000	0
'EX_nh4(e)'	-1000	1000
'EX_o2(e)'	-2.256	1000
'EX_orn(e)'	-1000	0
'EX_pe_hs(e)'	-5e-05	1000
'EX_pi(e)'	-1000	1000
'EX_pro_L(e)'	-1000	0
'EX_ps_hs(e)'	-5e-05	1000
'EX_pyr(e)'	-0.0058	0.007
'EX_ribflv(e)'	-1000	0
'EX_ser_L(e)'	-1000	0
'EX_so4(e)'	-1000	1000
'EX_thr_L(e)'	-1000	0
'EX_tyr_L(e)'	-1000	0
'EX_val_L(e)'	-1000	0
'EX_k[e]'	-1000	1000
'EX_na1[e]'	-1000	1000
'EX_fe2[e]'	-1000	1000
'EX_arg_L[e]'	-0.004	0
'EX_btn[e]'	-1000	1000
'EX_thymd[e]'	-1000	1000

### Sheet: Sheet2
Supplementary Data Sheet S1. Upper and lower boundaries of the reactions in the reconstructed metabolic models.
Control model. Mature Neuron. Day 135.
Reactions	Lower Bound	Upper Bound
'EX_3aib_D(e)'	-0.00023	1000
'EX_4abut(e)'	-0.0018	0
'EX_ac(e)'	-0.0013	1000
'EX_acac(e)'	-0.012	1000
'EX_acald(e)'	-0.0014	1000
'EX_ala_B(e)'	-1000	0
'EX_arg_L(e)'	-1000	0
'EX_asn_L(e)'	-1000	0
'EX_asp_L(e)'	-1000	0
'EX_bhb(e)'	-0.016	0
'EX_co2(e)'	-1000	1000
'EX_crn(e)'	-1000	1000
'EX_duri(e)'	-1000	1000
'EX_glc(e)'	-1000	0
'EX_gln_L(e)'	-1000	0
'EX_glu_L(e)'	-1000	0
'EX_gly(e)'	-1000	0
'EX_glyc(e)'	-1000	1000
'EX_h(e)'	-1000	1000
'EX_h2o(e)'	-1000	1000
'EX_h2o2(e)'	-1000	1000
'EX_hco3(e)'	-1000	1000
'EX_ile_L(e)'	-1000	0
'EX_lac_D(e)'	-1000	0
'EX_lac_L(e)'	-1000	0
'EX_leu_L(e)'	-1000	0
'EX_lys_L(e)'	-1000	0
'EX_nh4(e)'	-1000	1000
'EX_o2(e)'	-2.256	1000
'EX_orn(e)'	-1000	0
'EX_pe_hs(e)'	-5e-05	1000
'EX_pi(e)'	-1000	1000
'EX_ppa(e)'	-1000	1000
'EX_pro_L(e)'	-1000	0
'EX_ps_hs(e)'	-5e-05	1000
'EX_pyr(e)'	-0.0058	0.007
'EX_ribflv(e)'	-1000	0
'EX_ser_L(e)'	-1000	0
'EX_so4(e)'	-1000	1000
'EX_thr_L(e)'	-1000	0
'EX_thymd(e)'	-1000	1000
'EX_trp_L(e)'	-1000	0
'EX_tyr_L(e)'	-1000	0
'EX_val_L(e)'	-1000	0
'EX_k[e]'	-1000	1000
'EX_na1[e]'	-1000	1000
'EX_fe2[e]'	-1000	1000
'EX_btn[e]'	-1000	1000
