## Supplemental Table 5 for "Investigation of cell metabolism dysfunction in autism spectrum disorders using genome-scale metabolic network analysis of neuronal development"

### Sheet: Sheet1
Supplementary Data Sheet S6. Results of the in-silico gene knock outs and FVA analysis
ASD DEG knockout in Control Neural Progenitor model and subsequent flux distribution analysis by FVA. Day 35.
Deleted genes. Ensembl ID	Gene symbol	Constrained Rxns			Reactions with altered non-overlapping flux distributions upon gene knockout								Turned on and turned off reactions based on the FVA flux distribution result
ENSG00000089472	HEPH	B3GNT11g			Completely Decreased	Subsystem		Completely Increased	Subsystems				Turned on Rxns	Subsystem	minFux	maxFlux		Turned off Rxns	Subsystem	minFlux	maxFlux
ENSG00000141338	ABCA8	B3GNT12g			A_MANASEly	'N-glycan degradation'		ADK1	'Nucleotide interconversion'				ADK1	'Nucleotide interconversion'	10.919	10.919		A_MANASEly	'N-glycan degradation'	4.186	4.186
ENSG00000182601	HS3ST4	GASNASE2ly			ACGAMK	'Aminosugar metabolism'		ADSK	'Nucleotide interconversion'				ADSK	'Nucleotide interconversion'	10.919	10.919		AHEXASEly	'N-glycan degradation'	4.186	4.186
ENSG00000100078	PLA2G3	GASNASE3ly			ACGAMPM	'Aminosugar metabolism'		AG13T1g	'Keratan sulfate synthesis'				AG13T1g	'Keratan sulfate synthesis'	3.64	3.64		B_MANNASEly	'N-glycan degradation'	4.186	4.186
ENSG00000196502	SULT1A1	GASNASEly			AHEXASEly	'N-glycan degradation'		AG13T2g	'Keratan sulfate synthesis'				AG13T2g	'Keratan sulfate synthesis'	3.64	3.64		BDMT_U	'N-glycan synthesis'	4.186	4.186
ENSG00000021826	CPS1	PI4PLCn			B_MANNASEly	'N-glycan degradation'		AG13T3g	'Keratan sulfate synthesis'				AG13T3g	'Keratan sulfate synthesis'	3.64	3.64		DOLASNT_Uer	'N-glycan synthesis'	4.186	4.186
ENSG00000198682	PAPSS2	PIPLCn			BDMT_U	'N-glycan synthesis'		BPNT	'Nucleotide interconversion'				BPNT	'Nucleotide interconversion'	10.919	10.919		DOLDPP_Uer	'N-glycan synthesis'	4.186	4.186
ENSG00000176928	GCNT4	G3PD2m			DOLASNT_Uer	'N-glycan synthesis'		CORE2GTg	'O-glycan synthesis'				CORE2GTg	'O-glycan synthesis'	3.64	3.64		DOLPGT1_Uer	'N-glycan synthesis'	4.186	4.186
ENSG00000137841	PLCB2	RETt			DOLDPP_Uer	'N-glycan synthesis'		G14T2g	'Keratan sulfate synthesis'				G14T2g	'Keratan sulfate synthesis'	3.64	3.64		DOLPGT2_Uer	'N-glycan synthesis'	4.186	4.186
ENSG00000115252	PDE1A	r0205			DOLPGT1_Uer	'N-glycan synthesis'		G14T3g	'Keratan sulfate synthesis'				G14T3g	'Keratan sulfate synthesis'	3.64	3.64		DOLPGT3_Uer	'N-glycan synthesis'	4.186	4.186
ENSG00000137868	STRA6				DOLPGT2_Uer	'N-glycan synthesis'		G14T4g	'Keratan sulfate synthesis'				G14T4g	'Keratan sulfate synthesis'	3.64	3.64		DOLPMT_U	'N-glycan synthesis'	16.742	16.742
ENSG00000171408	PDE7B				DOLPGT3_Uer	'N-glycan synthesis'		G14T5g	'Keratan sulfate synthesis'				G14T5g	'Keratan sulfate synthesis'	3.64	3.64		DOLPMT1_Uer	'N-glycan synthesis'	4.186	4.186
ENSG00000176170	SPHK1				DOLPMT_U	'N-glycan synthesis'		GALASE16ly	'Keratan sulfate degradation'				GALASE16ly	'Keratan sulfate degradation'	3.64	3.64		DOLPMT2_Uer	'N-glycan synthesis'	4.186	4.186
ENSG00000142102	PGGHG				DOLPMT1_Uer	'N-glycan synthesis'		GALASE17ly	'Keratan sulfate degradation'				GALASE17ly	'Keratan sulfate degradation'	3.64	3.64		DOLPMT3_Uer	'N-glycan synthesis'	4.186	4.186
ENSG00000090013	BLVRB				DOLPMT2_Uer	'N-glycan synthesis'		GALASE18ly	'Keratan sulfate degradation'				GALASE18ly	'Keratan sulfate degradation'	3.64	3.64		DOLPMT4_Uer	'N-glycan synthesis'	4.186	4.186
ENSG00000138061	CYP1B1				DOLPMT3_Uer	'N-glycan synthesis'		GALASE19ly	'Keratan sulfate degradation'				GALASE19ly	'Keratan sulfate degradation'	3.64	3.64		ENGASEly	'N-glycan degradation'	4.186	4.186
ENSG00000102172	SMS				DOLPMT4_Uer	'N-glycan synthesis'		GALK	'Galactose metabolism'				GALNTg	'O-glycan synthesis'	18.198	18.198		F1PGT	'Fructose and mannose metabolism'	4.186	4.186
ENSG00000167900	TK1				ENGASEly	'N-glycan degradation'		GALNTg	'O-glycan synthesis'				N3Tg	'O-glycan synthesis'	3.64	3.64		F6Tg	'N-glycan synthesis'	4.186	4.186
ENSG00000115159	GPD2				F1PGT	'Fructose and mannose metabolism'		N3Tg	'O-glycan synthesis'				NACHEX23ly	'Keratan sulfate degradation'	0	3.64		FK	'Fructose and mannose metabolism'	4.186	4.186
ENSG00000138735	PDE5A				F6Tg	'N-glycan synthesis'		NACHEX25ly	'Keratan sulfate degradation'				NACHEX24ly	'Keratan sulfate degradation'	0	3.64		FUCASEly	'N-glycan degradation'	4.186	4.186
ENSG00000102230	PCYT1B				FK	'Fructose and mannose metabolism'		NAGA2ly	'Keratan sulfate degradation'				NACHEX25ly	'Keratan sulfate degradation'	3.64	3.64		G12MT1_U	'N-glycan synthesis'	4.186	4.186
ENSG00000084207	GSTP1				FUCASEly	'N-glycan degradation'		NAGLCAly	'Keratan sulfate degradation'				NACHEXA20ly	'Keratan sulfate degradation'	0	3.64		G12MT2_U	'N-glycan synthesis'	4.186	4.186
ENSG00000182621	PLCB1				G12MT1_U	'N-glycan synthesis'		NDP7g	'Nucleotide interconversion'				NACHEXA21ly	'Keratan sulfate degradation'	0	3.64		G13MT_U	'N-glycan synthesis'	4.186	4.186
ENSG00000170340	B3GNT2				G12MT2_U	'N-glycan synthesis'		PGMT	'Glycolysis/gluconeogenesis'				NAGA2ly	'Keratan sulfate degradation'	18.198	18.198		G14Tg	'N-glycan synthesis'	4.186	4.186
ENSG00000185624	P4HB				G13MT_U	'N-glycan synthesis'		PMANM	'Fructose and mannose metabolism'				NAGLCAly	'Keratan sulfate degradation'	3.64	3.64		G16MT_U	'N-glycan synthesis'	4.186	4.186
ENSG00000038002	AGA				G14Tg	'N-glycan synthesis'		S23T2g	'Keratan sulfate synthesis'				S23T2g	'Keratan sulfate synthesis'	3.64	3.64		GALASE1ly	'N-glycan degradation'	4.186	4.186
ENSG00000135587	SMPD2				G16MT_U	'N-glycan synthesis'		S6T1g	'Keratan sulfate synthesis'				S6T1g	'Keratan sulfate synthesis'	3.64	3.64		GASNASEly	'N-glycan degradation'	4.186	4.186
					GALASE1ly	'N-glycan degradation'		S6T2g	'Keratan sulfate synthesis'				S6T2g	'Keratan sulfate synthesis'	3.64	3.64		GLCNACPT_U	'N-glycan synthesis'	4.186	4.186
					GASNASEly	'N-glycan degradation'		S6T3g	'Keratan sulfate synthesis'				S6T3g	'Keratan sulfate synthesis'	3.64	3.64		GLCNACT_U	'N-glycan synthesis'	4.186	4.186
					GLCNACPT_U	'N-glycan synthesis'		S6TASE22ly	'Keratan sulfate degradation'				S6TASE22ly	'Keratan sulfate degradation'	3.64	3.64		HEX1	'Glycolysis/gluconeogenesis'	0	12.557
					GLCNACT_U	'N-glycan synthesis'		SADT	'Nucleotide interconversion'				S6TASE23ly	'Keratan sulfate degradation'	0	3.64		HEX4	'Fructose and mannose metabolism'	0	37.67
					M1316Mg	'N-glycan synthesis'		SIAASE3ly	'Keratan sulfate degradation'				S6TASE24ly	'Keratan sulfate degradation'	0	3.64		HEX7	'Fructose and mannose metabolism'	0	12.557
					M13N2Tg	'N-glycan synthesis'		ACNAMlt	'Transport, lysosomal'				SADT	'Nucleotide interconversion'	10.919	10.919		M1316Mg	'N-glycan synthesis'	4.186	4.186
					M16NTg	'N-glycan synthesis'		Asn_X_Ser_Thrtr	'Transport, endoplasmic reticular'				SIAASE3ly	'Keratan sulfate degradation'	3.64	3.64		M13N2Tg	'N-glycan synthesis'	4.186	4.186
					MAN1PT2	'Fructose and mannose metabolism'		ATPasel	'Transport, lysosomal'				KSII_CORE2t	'Transport, extracellular'	3.64	3.64		M16NTg	'N-glycan synthesis'	4.186	4.186
					MG1er	'N-glycan synthesis'		GALtly	'Transport, lysosomal'				KSII_CORE2tly	'Transport, lysosomal'	3.64	3.64		MAN1PT2	'Fructose and mannose metabolism'	37.67	37.67
					MG2er	'N-glycan synthesis'		GDPtg	'Transport, golgi apparatus'				PAPStg	'Transport, golgi apparatus'	10.919	10.919		MG1er	'N-glycan synthesis'	4.186	4.186
					MG3er	'N-glycan synthesis'		GLCter	'Transport, endoplasmic reticular'				PAPtg	'Transport, golgi apparatus'	10.919	10.919		MG2er	'N-glycan synthesis'	4.186	4.186
					S26Tg	'N-glycan synthesis'		H2Otg	'Transport, golgi apparatus'				Ser_Thrtg	'Transport, golgi apparatus'	-18.198	-18.198		MG3er	'N-glycan synthesis'	4.186	4.186
					SIAASEly	'N-glycan degradation'		Htg	'Transport, golgi apparatus'				SO4tl	'Transport, lysosomal'	10.919	10.919		MM5ag	'N-glycan synthesis'	0	4.186
					UAGDP	'Aminosugar metabolism'		KSII_CORE2t	'Transport, extracellular'				UDPACGALtl	'Transport, lysosomal'	-18.198	-18.198		MM5bg	'N-glycan synthesis'	0	4.186
					UDPDOLPT_U	'N-glycan synthesis'		KSII_CORE2tly	'Transport, lysosomal'				UDPtl	'Transport, lysosomal'	18.198	18.198		MM5cg	'N-glycan synthesis'	0	4.186
					r0400	''		PAPStg	'Transport, golgi apparatus'				UGALNACtg	'Transport, golgi apparatus'	18.198	18.198		MM6B1ag	'N-glycan synthesis'	0	4.186
					r0668	''		PAPtg	'Transport, golgi apparatus'									MM6B1bg	'N-glycan synthesis'	0	4.186
					ACGAMtly	'Transport, lysosomal'		PItg	'Transport, golgi apparatus'									MM6B2g	'N-glycan synthesis'	0	4.186
					ATPS4m	'Oxidative phosphorylation'		SO4tl	'Transport, lysosomal'									MM6bg	'N-glycan synthesis'	0	4.186
					CMPACNAtg	'Transport, golgi apparatus'		UDPGALtg	'Transport, golgi apparatus'									MM7B1g	'N-glycan synthesis'	0	4.186
					CYOR_u10m	'Oxidative phosphorylation'		UDPtl	'Transport, lysosomal'									MM7B2g	'N-glycan synthesis'	0	4.186
					DOLGLCP_Lter	'N-glycan synthesis'		UGALNACtg	'Transport, golgi apparatus'									MM7Cag	'N-glycan synthesis'	0	4.186
					DOLMANP_Lter	'N-glycan synthesis'		UGLCNACtg	'Transport, golgi apparatus'									MM7Cbg	'N-glycan synthesis'	0	4.186
					DOLP_Uter	'N-glycan synthesis'												MM8Ag	'N-glycan synthesis'	0	4.186
					FUCtly	'Transport, lysosomal'												MM8Ber	'N-glycan synthesis'	0	4.186
					GDPFUCtg	'Transport, golgi apparatus'												MM8Cg	'N-glycan synthesis'	0	4.186
					GMPtg	'Transport, golgi apparatus'												NDPK9	'Nucleotide interconversion'	0	50.226
					H2Oter	'Transport, endoplasmic reticular'												PGI	'Glycolysis/gluconeogenesis'	-12.557	0
					H2Otly	'Transport, lysosomal'												PGMT	'Glycolysis/gluconeogenesis'	-12.557	-12.557
					M4MPDOL_Uter	'N-glycan synthesis'												PMANM	'Fructose and mannose metabolism'	-37.67	-37.67
					MANtg	'Transport, golgi apparatus'												S26Tg	'N-glycan synthesis'	4.186	4.186
					MANtly	'Transport, lysosomal'												SBTD_D2	'Fructose and mannose metabolism'	0	12.557
					NADH2_u10m	'Oxidative phosphorylation'												SBTR	'Fructose and mannose metabolism'	0	12.557
					O2tm	'Transport, mitochondrial'												SIAASEly	'N-glycan degradation'	4.186	4.186
					PIter	'Transport, endoplasmic reticular'												UDPDOLPT_U	'N-glycan synthesis'	12.557	12.557
					S2L2FN2M2MASNt	'Transport, extracellular'												r0354	'Glycolysis/gluconeogenesis'	0	12.557
					S2L2FN2M2MASNtly	'Transport, lysosomal'												r0355	'Glycolysis/gluconeogenesis'	0	12.557
					Ser_Thrtg	'Transport, golgi apparatus'												r0357	'Fructose and mannose metabolism'	0	12.557
					UDPACGALtl	'Transport, lysosomal'												r0358	'Fructose and mannose metabolism'	0	12.557
					CYOOm3	'Oxidative phosphorylation'												r0360	'Fructose and mannose metabolism'	0	37.67
					DM_atp(m)	''												r0361	'Fructose and mannose metabolism'	0	37.67
																		r0610	''	0	50.226
																		r0611	''	-50.226	0
																		Asn_X_Ser_Thrtr	'Transport, endoplasmic reticular'	-4.186	-4.186
																		DOLGLCP_Lter	'N-glycan synthesis'	12.557	12.557
																		DOLMANP_Lter	'N-glycan synthesis'	16.742	16.742
																		DOLP_Uter	'N-glycan synthesis'	33.484	33.484
																		FUCtly	'Transport, lysosomal'	4.186	4.186
																		GDPFUCtg	'Transport, golgi apparatus'	4.186	4.186
																		GDPtg	'Transport, golgi apparatus'	-4.186	-4.186
																		GLCter	'Transport, endoplasmic reticular'	-12.557	-12.557
																		GMPtg	'Transport, golgi apparatus'	4.186	4.186
																		H2Oter	'Transport, endoplasmic reticular'	16.742	20.928
																		M4MPDOL_Uter	'N-glycan synthesis'	4.186	4.186
																		M7MASNBterg	'N-glycan synthesis'	0	4.186
																		M8MASNterg	'N-glycan synthesis'	0	4.186
																		MANter	'Transport, endoplasmic reticular'	0	4.186
																		MANtg	'Transport, golgi apparatus'	20.928	25.113
																		MANtly	'Transport, lysosomal'	12.557	12.557
																		PIter	'Transport, endoplasmic reticular'	4.186	4.186
																		S2L2FN2M2MASNt	'Transport, extracellular'	4.186	4.186
																		S2L2FN2M2MASNtly	'Transport, lysosomal'	4.186	4.186
																		EX_acald(e)	'Exchange/demand reaction'	-0.001	0

### Sheet: Sheet2
Supplementary Data Sheet S6. Results of the in-silico gene knock outs and FVA analysis
ASD DEG knockout in Control Neural Progenitor model and subsequent flux distribution analysis by FVA. Day 135.
Deleted genes. Ensembl ID	Gene symbol	Constrained Rxns			Reactions with altered non-overlapping flux distributions upon gene knockout									Turned on and turned off reactions based on the FVA flux distribution result
ENSG00000089472	HEPH	ALDD21			Completely Decreased Rxns	Subsystems		Completely Increased	Subsystem					Turned on Rxns	Subsystem	minFlux	maxFlux		Turned off Rxns	Subsystem	minFlux	maxFlux
ENSG00000148942	SLC5A12	B_MANNASEly			A_MANASEly	N-glycan degradation		ADK1	Nucleotide interconversion					ADK1	'Nucleotide interconversion'	32.756	32.756		A_MANASEly	'N-glycan degradation'	12.556	12.556
ENSG00000136542	GALNT5	DURAD			ACGAMK	Aminosugar metabolism		ADSK	Nucleotide interconversion					ADSK	'Nucleotide interconversion'	32.756	32.756		AHEXASEly	'N-glycan degradation'	12.556	12.556
ENSG00000134538	SLCO1B1	DURAD2			ACGAMPM	Aminosugar metabolism		AG13T1g	Keratan sulfate synthesis					AG13T1g	'Keratan sulfate synthesis'	10.919	10.919		ALDD21	'Fatty acid oxidation'	0	1000
ENSG00000054983	GALC	GALC			AHEXASEly	N-glycan degradation		AG13T2g	Keratan sulfate synthesis					AG13T2g	'Keratan sulfate synthesis'	10.919	10.919		B_MANNASEly	'N-glycan degradation'	12.556	12.556
ENSG00000158125	XDH	FAOXOHC16C16DCc			B_MANNASEly	N-glycan degradation		AG13T3g	Keratan sulfate synthesis					AG13T3g	'Keratan sulfate synthesis'	10.919	10.919		BDMT_U	'N-glycan synthesis'	12.556	12.556
ENSG00000130066	SAT1	FERO			BDMT_U	N-glycan synthesis		BPNT	Nucleotide interconversion					BPNT	'Nucleotide interconversion'	32.756	32.756		DOLASNT_Uer	'N-glycan synthesis'	12.556	12.556
ENSG00000188641	DPYD	r2502			DOLASNT_Uer	N-glycan synthesis		CORE2GTg	O-glycan synthesis					CORE2GTg	'O-glycan synthesis'	10.919	10.919		DOLDPP_Uer	'N-glycan synthesis'	12.556	12.556
ENSG00000164574	GALNT10	STRDNCCOAtxc			DOLDPP_Uer	N-glycan synthesis		G14T2g	Keratan sulfate synthesis					G14T2g	'Keratan sulfate synthesis'	10.919	10.919		DOLPGT1_Uer	'N-glycan synthesis'	12.556	12.556
ENSG00000147576	ADHFE1				DOLPGT1_Uer	N-glycan synthesis		G14T3g	Keratan sulfate synthesis					G14T3g	'Keratan sulfate synthesis'	10.919	10.919		DOLPGT2_Uer	'N-glycan synthesis'	12.556	12.556
ENSG00000101986	ABCD1				DOLPGT2_Uer	N-glycan synthesis		G14T4g	Keratan sulfate synthesis					G14T4g	'Keratan sulfate synthesis'	10.919	10.919		DOLPGT3_Uer	'N-glycan synthesis'	12.556	12.556
ENSG00000072210	ALDH3A2				DOLPGT3_Uer	N-glycan synthesis		G14T5g	Keratan sulfate synthesis					G14T5g	'Keratan sulfate synthesis'	10.919	10.919		DOLPMT_U	'N-glycan synthesis'	50.226	50.226
ENSG00000109323	MANBA				DOLPMT_U	N-glycan synthesis		GALASE16ly	Keratan sulfate degradation					GALASE16ly	'Keratan sulfate degradation'	10.919	10.919		DOLPMT1_Uer	'N-glycan synthesis'	12.556	12.556
					DOLPMT1_Uer	N-glycan synthesis		GALASE17ly	Keratan sulfate degradation					GALASE17ly	'Keratan sulfate degradation'	10.919	10.919		DOLPMT2_Uer	'N-glycan synthesis'	12.556	12.556
					DOLPMT2_Uer	N-glycan synthesis		GALASE18ly	Keratan sulfate degradation					GALASE18ly	'Keratan sulfate degradation'	10.919	10.919		DOLPMT3_Uer	'N-glycan synthesis'	12.556	12.556
					DOLPMT3_Uer	N-glycan synthesis		GALASE19ly	Keratan sulfate degradation					GALASE19ly	'Keratan sulfate degradation'	10.919	10.919		DOLPMT4_Uer	'N-glycan synthesis'	12.556	12.556
					DOLPMT4_Uer	N-glycan synthesis		GALK	Galactose metabolism					GALNTg	'O-glycan synthesis'	54.593	54.593		DURAD	'Pyrimidine catabolism'	-1000	0
					ENGASEly	N-glycan degradation		GALNTg	O-glycan synthesis					N3Tg	'O-glycan synthesis'	10.919	10.919		DURAD2	'Pyrimidine catabolism'	0	1000
					F1PGT	Fructose and mannose metabolism		N3Tg	O-glycan synthesis					NACHEX23ly	'Keratan sulfate degradation'	10.919	10.919		ENGASEly	'N-glycan degradation'	12.556	12.556
					F6Tg	N-glycan synthesis		NACHEX23ly	Keratan sulfate degradation					NACHEX24ly	'Keratan sulfate degradation'	10.919	10.919		F1PGT	'Fructose and mannose metabolism'	12.556	12.556
					FK	Fructose and mannose metabolism		NACHEX24ly	Keratan sulfate degradation					NACHEX25ly	'Keratan sulfate degradation'	10.919	10.919		F6Tg	'N-glycan synthesis'	12.556	12.556
					FUCASEly	N-glycan degradation		NACHEX25ly	Keratan sulfate degradation					NAGA2ly	'Keratan sulfate degradation'	54.593	54.593		FK	'Fructose and mannose metabolism'	12.556	12.556
					G12MT1_U	N-glycan synthesis		NAGA2ly	Keratan sulfate degradation					NAGLCAly	'Keratan sulfate degradation'	10.919	10.919		FUCASEly	'N-glycan degradation'	12.556	12.556
					G12MT2_U	N-glycan synthesis		NAGLCAly	Keratan sulfate degradation					S23T2g	'Keratan sulfate synthesis'	10.919	10.919		G12MT1_U	'N-glycan synthesis'	12.556	12.556
					G13MT_U	N-glycan synthesis		NDP7g	Nucleotide interconversion					S6T1g	'Keratan sulfate synthesis'	10.919	10.919		G12MT2_U	'N-glycan synthesis'	12.556	12.556
					G14Tg	N-glycan synthesis		PGMT	Glycolysis/gluconeogenesis					S6T2g	'Keratan sulfate synthesis'	10.919	10.919		G13MT_U	'N-glycan synthesis'	12.556	12.556
					G16MT_U	N-glycan synthesis		PMANM	Fructose and mannose metabolism					S6T3g	'Keratan sulfate synthesis'	10.919	10.919		G14Tg	'N-glycan synthesis'	12.556	12.556
					GALASE1ly	N-glycan degradation		S23T2g	Keratan sulfate synthesis					S6TASE22ly	'Keratan sulfate degradation'	10.919	10.919		G16MT_U	'N-glycan synthesis'	12.556	12.556
					GASNASEly	N-glycan degradation		S6T1g	Keratan sulfate synthesis					S6TASE23ly	'Keratan sulfate degradation'	10.919	10.919		GALASE1ly	'N-glycan degradation'	12.556	12.556
					GLCNACPT_U	N-glycan synthesis		S6T2g	Keratan sulfate synthesis					S6TASE24ly	'Keratan sulfate degradation'	10.919	10.919		GASNASEly	'N-glycan degradation'	12.556	12.556
					GLCNACT_U	N-glycan synthesis		S6T3g	Keratan sulfate synthesis					SADT	'Nucleotide interconversion'	32.756	32.756		GLCNACPT_U	'N-glycan synthesis'	12.556	12.556
					M1316Mg	N-glycan synthesis		S6TASE22ly	Keratan sulfate degradation					SIAASE3ly	'Keratan sulfate degradation'	10.919	10.919		GLCNACT_U	'N-glycan synthesis'	12.556	12.556
					M13N2Tg	N-glycan synthesis		S6TASE23ly	Keratan sulfate degradation					KSII_CORE2t	'Transport, extracellular'	10.919	10.919		HEX4	'Fructose and mannose metabolism'	0	113.008
					M16NTg	N-glycan synthesis		S6TASE24ly	Keratan sulfate degradation					KSII_CORE2tly	'Transport, lysosomal'	10.919	10.919		M1316Mg	'N-glycan synthesis'	12.556	12.556
					MAN1PT2	Fructose and mannose metabolism		SADT	Nucleotide interconversion					PAPStg	'Transport, golgi apparatus'	32.756	32.756		M13N2Tg	'N-glycan synthesis'	12.556	12.556
					MG1er	N-glycan synthesis		SIAASE3ly	Keratan sulfate degradation					PAPtg	'Transport, golgi apparatus'	32.756	32.756		M16NTg	'N-glycan synthesis'	12.556	12.556
					MG2er	N-glycan synthesis		ACNAMlt	Transport, lysosomal					Ser_Thrtg	'Transport, golgi apparatus'	-54.593	-54.593		MAN1PT2	'Fructose and mannose metabolism'	113.008	113.008
					MG3er	N-glycan synthesis		Asn_X_Ser_Thrtr	Transport, endoplasmic reticular					SO4tl	'Transport, lysosomal'	32.756	32.756		MG1er	'N-glycan synthesis'	12.556	12.556
					S26Tg	N-glycan synthesis		ATPasel	Transport, lysosomal					UDPACGALtl	'Transport, lysosomal'	-54.593	-54.593		MG2er	'N-glycan synthesis'	12.556	12.556
					SIAASEly	N-glycan degradation		GALtly	Transport, lysosomal					UDPtl	'Transport, lysosomal'	54.593	54.593		MG3er	'N-glycan synthesis'	12.556	12.556
					UAGDP	Aminosugar metabolism		GDPtg	Transport, golgi apparatus					UGALNACtg	'Transport, golgi apparatus'	54.593	54.593		MM5ag	'N-glycan synthesis'	0	12.556
					UDPDOLPT_U	N-glycan synthesis		H2Otg	Transport, golgi apparatus										MM5bg	'N-glycan synthesis'	0	12.556
					r0400			Htg	Transport, golgi apparatus										MM5cg	'N-glycan synthesis'	0	12.556
					r0668			Htr	Transport, endoplasmic reticular										MM6B1ag	'N-glycan synthesis'	0	12.556
					ACGAMtly	Transport, lysosomal		KSII_CORE2t	Transport, extracellular										MM6B1bg	'N-glycan synthesis'	0	12.556
					ATPS4m	Oxidative phosphorylation		KSII_CORE2tly	Transport, lysosomal										MM6B2g	'N-glycan synthesis'	0	12.556
					CMPACNAtg	Transport, golgi apparatus		PAPStg	Transport, golgi apparatus										MM6bg	'N-glycan synthesis'	0	12.556
					CYOR_u10m	Oxidative phosphorylation		PAPtg	Transport, golgi apparatus										MM7B1g	'N-glycan synthesis'	0	12.556
					DOLGLCP_Lter	N-glycan synthesis		PItg	Transport, golgi apparatus										MM7B2g	'N-glycan synthesis'	0	12.556
					DOLMANP_Lter	N-glycan synthesis		SO4tl	Transport, lysosomal										MM7Cag	'N-glycan synthesis'	0	12.556
					DOLP_Uter	N-glycan synthesis		UDPGALtg	Transport, golgi apparatus										MM7Cbg	'N-glycan synthesis'	0	12.556
					FUCtly	Transport, lysosomal		UDPtl	Transport, lysosomal										MM8Ag	'N-glycan synthesis'	0	12.556
					GDPFUCtg	Transport, golgi apparatus		UGALNACtg	Transport, golgi apparatus										MM8Ber	'N-glycan synthesis'	0	12.556
					GMPtg	Transport, golgi apparatus		UGLCNACtg	Transport, golgi apparatus										MM8Cg	'N-glycan synthesis'	0	12.556
					H2Oter	Transport, endoplasmic reticular													PGMT	'Glycolysis/gluconeogenesis'	-37.669	-37.669
					H2Otly	Transport, lysosomal													PMANM	'Fructose and mannose metabolism'	-113.008	-113.008
					M4MPDOL_Uter	N-glycan synthesis													S26Tg	'N-glycan synthesis'	12.556	12.556
					MANtg	Transport, golgi apparatus													SIAASEly	'N-glycan degradation'	12.556	12.556
					MANtly	Transport, lysosomal													UDPDOLPT_U	'N-glycan synthesis'	37.669	37.669
					NADH2_u10m	Oxidative phosphorylation													r0236	'Pyrimidine catabolism'	0	1000
					O2tm	Transport, mitochondrial													r0330	'Pyrimidine catabolism'	0	1000
					S2L2FN2M2MASNt	Transport, extracellular													r0360	'Fructose and mannose metabolism'	0	113.008
					S2L2FN2M2MASNtly	Transport, lysosomal													r0361	'Fructose and mannose metabolism'	0	113.008
					Ser_Thrtg	Transport, golgi apparatus													RE3076X	'Fatty acid oxidation'	-1000	0
					UDPACGALtl	Transport, lysosomal													Asn_X_Ser_Thrtr	'Transport, endoplasmic reticular'	-12.556	-12.556
					CYOOm3	Oxidative phosphorylation													DOLGLCP_Lter	'N-glycan synthesis'	37.669	37.669
					DM_atp(m)														DOLMANP_Lter	'N-glycan synthesis'	50.226	50.226
																			DOLP_Uter	'N-glycan synthesis'	100.452	100.452
																			FUCtly	'Transport, lysosomal'	12.556	12.556
																			GDPFUCtg	'Transport, golgi apparatus'	12.556	12.556
																			GDPtg	'Transport, golgi apparatus'	-12.556	-12.556
																			GMPtg	'Transport, golgi apparatus'	12.556	12.556
																			H2Oter	'Transport, endoplasmic reticular'	50.226	62.782
																			Htr	'Transport, endoplasmic reticular'	-226.017	-226.017
																			M4MPDOL_Uter	'N-glycan synthesis'	12.556	12.556
																			M7MASNBterg	'N-glycan synthesis'	0	12.556
																			M8MASNterg	'N-glycan synthesis'	0	12.556
																			MANter	'Transport, endoplasmic reticular'	0	12.556
																			MANtg	'Transport, golgi apparatus'	62.782	75.339
																			MANtly	'Transport, lysosomal'	37.669	37.669
																			PRISTANALtx	'Transport, peroxisomal'	0	1000
																			PRISTtx	'Transport, peroxisomal'	-1000	0
																			S2L2FN2M2MASNt	'Transport, extracellular'	12.556	12.556
																			S2L2FN2M2MASNtly	'Transport, lysosomal'	12.556	12.556
